# Crosstalk between CD8^+^ T cells and systemic bile acid metabolism controls LCMV-induced immunopathology

**DOI:** 10.1101/2025.08.17.670599

**Authors:** Zsofia Keszei, Felix C. Richter, Henrique G. Colaço, Maximilian Baumgartner, Laura Antonio-Herrera, Magdalena Siller, Anna Hofmann, Csilla Viczenczova, Hatoon Baazim, Claudia D. Fuchs, Oleksandr Petrenko, Fabian Amman, Jakob-Wendelin Genger, Clarissa Campbell, Hanns-Ulrich Marschall, Thomas Reiberger, Michael Trauner, Andreas Bergthaler

## Abstract

Antiviral immunity has a profound effect on host metabolism, which can, in turn, modulate immune responses and influences disease pathology. Among its many functions, the liver orchestrates systemic bile acid (BA) metabolism, a pathway disrupted in chronic liver diseases such as viral hepatitis. BAs have become increasingly recognized for their immunomodulatory properties, and multiple BA species are being explored as therapeutic agents in liver diseases. Understanding the interplay between immune responses and BA metabolism could unlock new therapeutic opportunities based on BA modulation. Using lymphocytic choriomeningitis virus (LCMV) as a model, we investigated the interplay between chronic hepatotropic virus infection, BA metabolism and immunity. Our findings reveal that chronic LCMV infection increases BA levels and shifts circulating and liver BA composition towards host-derived, conjugated BAs. At the same time, hepatic BA transport and synthesis genes are broadly downregulated, which is at least partially dependent on CD8^+^ T cells. Additionally, we found that sustained high BA levels impact CD8^+^ T cell responses to chronic LCMV infection. Mice with elevated circulating BAs due to the lack of BA transporters OATP1a and OATP1b, showed impaired T cell expansion and reduced liver immunopathology. These findings reveal a reciprocal interplay between CD8^+^ T cells and BA metabolism, expanding our understanding of adaptive immunity against viral hepatitis. Moreover, it highlights how immuno-metabolic changes in liver disease may affect the body’s ability to fight infections and cancer.
