## Supplementary table 1 for "Crosstalk between CD8^+^ T cells and systemic bile acid metabolism controls LCMV-induced immunopathology"

### Sheet: Liver
	LCMV Liver
	uninfected				infected
					Day 2				Day 8				Day 12				Day 18
nmol/g	1	2	3	4	1	2	3	4	1	2	3	4	1	2	3	4	1	2	3	4
UDCA	0.12781	0.234122	0.234862	0.676803	0.032067	0.163888	0.167654	0.125328	0	0.19824	0.116777	0.189194	0.0803235	0.124706	0.125078	0.144532	0.39017	0	0.513269	0.280654
CDCA	0.022247	0.665025	0.120494	0	0	0.612919	0.0822595	0	0	0	0.368694	0	0	0.103844	0	0.138407	0	0.44736	0.0933014	0.123696
DCA	0.253795	0.0659049	0.310557	0.767447	0.123089	0	0	0	0	0.282185	0	0	0	0.396403	0.285749	0.494585	13.5662	0	0	0
CA	7.2761	1.93042	3.86312	16.0149	0.32171	0.17422	0.54892	0.326635	0.179903	0.151093	0.372924	0.178345	1.57677	1.04602	1.68206	0.948636	1.9709	1.12655	1.45822	8.68242
α- + ω-MCA	2.26406	2.17534	2.01004	6.2379	1.82758	0.523785	0.756522	0.80461	0.0877069	0.142205	0.393068	0.383402	1.00953	0.829523	0.760751	1.25654	1.17803	0.857303	2.96638	3.21597
β-Muri-CA	9.73821	4.87273	3.56642	20.3081	0.288855	0.320842	0.964402	1.20559	0.691932	0.994397	3.34207	1.76932	4.35087	8.55909	12.5478	10.5902	12.7516	5.69439	12.1328	7.02119
LCA	0.053661	0.0527578	0.211578	0.10244	0.24458	0.128943	0.0570556	0.157963	0.10187	0.061384	0.0641012	0.102501	0.170157	0.179131	0.128142	0.0777748	0.101665	0.340736	0.0284418	0.168467
G-UDCA	0	0	0.0138612	0.0105986	0.0097472	0.00470681	0	0.00294005	0	0.00348322	0	0.00478502	0	0	0	0	0.00680389	0	0	0
G-CDCA	0.117606	0.231133	0.1701	0.161503	0.0716077	0.0718117	0.0532343	0.14049	0.0813319	0.160288	0.0354384	0.117055	0.15839	0.177357	0.0621553	0.0826686	0.164622	0.162937	0.218568	0.0532541
G-DCA	0	0	0.00721282	0	0	0	0	0	0	0	0	0	0	0	0.0106071	0	0	0	0	0.00647515
G-CA	0.00890738	0.0071169	0.0318005	0.0104713	0	0.101691	0	0.0308473	0.0269937	0	0.0567618	0.0134937	0.0108435	0.040446	0.0945515	0	0.0981513	0	0.146018	0
G-LCA	0.0140706	0.00424966	0.0176744	0	0.0060658	0.0157738	0.0177955	0	0.00829869	0	0.0112	0	0	0.00463046	0.00932201	0.0139319	0.010383	0.00649317	0.0112155	0.00559104
T-UDCA	7.29459	8.46684	7.0038	20.4987	5.52893	3.24951	3.91858	6.25046	1.03869	1.0486	3.42868	1.0555	3.3441	3.4472	2.97654	3.89654	18.5259	5.20401	12.332	14.3483
T-CDCA	2.94331	3.9145	7.48354	7.43373	6.54347	7.97534	7.01842	13.1652	1.95807	2.08689	4.21706	1.51268	3.32562	5.02897	3.61396	3.72721	6.15429	3.75644	6.01185	6.2887
T-DCA	10.2238	8.9503	23.2672	29.953	23.5581	6.62985	13.1206	39.0969	0.0919584	0.513547	0.981926	1.08344	19.0405	8.6334	17.9419	35.9259	8.55219	6.37539	6.5864	19.5925
T-CA	80.3651	54.6078	192.299	141.237	46.9403	59.8292	34.6366	66.7358	39.4422	44.2364	111.235	37.2473	147.263	308.904	606.119	230.513	118.146	64.3642	108.787	173.552
T-LCA	0.130312	0.120923	0.636025	0.357879	0.298408	0.0606614	0.259784	0.447535	0.021094	0.0749936	0.010136	0.0671003	0.0349742	0.0443832	0.141871	0.0589079	0.0482716	0.253622	0.0721881	0.187191
T-α- + T-ω-MCA	5.78545	3.04364	18.7824	16.801	5.13242	8.12678	7.74988	11.381	2.18663	2.91171	7.86798	2.32752	5.09614	7.32801	181.189	1.74009	13.1427	1.0222	22.0782	13.6765
T-β-Muri-CA	214.032	107.585	112.987	195.629	78.2492	44.2262	31.0891	66.04	25.1111	38.1714	90.3079	42.6432	141.34	232.679	181.155	127.278	386.052	141.004	205.124	234.09
SUM	876.524	733.801	910.89	995.074	705.049	669.089	638.314	744.785	606.901	627.91	760.683	627.568	862.674	1114.4	1546.72	955.761	1116.73	767.489	916.433	1020.17
sum (μmol)	0.876524	0.733801	0.91089	0.995074	0.705049	0.669089	0.638314	0.744785	0.606901	0.62791	0.760683	0.627568	0.862674	1.1144	1.54672	0.955761	1.11673	0.767489	0.916433	1.02017

### Sheet: Serum
	LCMV Serum
	uninfected				infected
					Day 2				Day 8				Day 12				Day 18
nmol/L	1	2	3	4	1	2	3	4	1	2	3	4	1	2	3	4	1	2	3	4
UDCA	244.338	198.018	427.793	211.928	206.48	10.3969	42.8382	184.138	3.80433	6.19933	218.855	0	1.21096	75.0908	0	57.5452	5.02963	102.994	230.224	96.5187
CDCA	9.86123	3.6113	38.7115	3.45758	18.6064	0	0	0	5.09736	0	3.04574	0	0	0	0	0	0	5.3802	11.0884	12.6052
DCA	272.834	388.817	3597.09	479.849	2113.57	203.123	486.58	3168.85	0.870938	30.8225	541.717	32.7951	55.1762	631.59	158.265	2541.96	769.046	155.333	172.825	105.153
CA	640.954	442.829	13004.8	296.575	654.215	20.8741	60.8843	1258.39	51.4537	73.0231	330.195	8.02763	3.31184	803.453	259.869	10127.6	132.742	607.311	1089.99	455.048
α- + ω-MCA	1469.53	1207.9	2360.16	743.248	2021.33	304.415	438.484	2775.34	5.85314	41.714	2029.45	9.62477	10.8637	763.362	252.732	1789.8	439.891	417.357	2818.45	777.431
β-Muri-CA	3355.79	1398.3	4363.21	1102.18	814.123	27.357	173.407	1991.62	15.9476	34.0944	1424.14	0	5.27158	1105.63	1538.48	9000.11	904.371	1743.39	5944.73	3705.35
LCA	15.7246	12.1513	66.1834	8.91103	17.1675	10.3272	14.6371	61.5479	11.2623	6.71352	5.80425	7.56497	5.68731	1.67774	6.27089	5.96749	10.0032	5.41463	15.7287	3.32688
G-UDCA	0	0	0.90441	0.692275	0.242863	0	0	0	0	0	0.147291	0.0475396	0	0	0.103545	0.223208	0	0.0854363	0.12373	0
G-CDCA	0	0	0	0	0.279391	0.442857	0	0.476871	0	0	0	0.124122	0	0	0	2.5923	0.836954	0.434749	0	0
G-DCA	0	0.378955	0	0	0.309539	0	0	0	0.541139	0	0	0	0.35033	0.367258	0	0	0	0.119412	0.204963	0
G-CA	0	0.693763	57.8604	0.683898	2.5754	0.645967	0	1.01247	1.06011	0.742108	0	0	0	0	3.91544	52.6497	3.82957	2.93167	3.18912	1.37052
G-LCA	0	0	0.0961656	0	0.114073	0	0	0	0	0	0.198407	0	0	0.105154	0	0.083558	0	0.0962101	0	0.112686
T-UDCA	8.67809	18.6354	218.695	83.686	62.7041	21.6155	55.0005	397.258	49.7268	51.4632	13.1301	30.51	38.0087	44.5174	98.5923	93.9401	114.522	279.439	408.021	334.687
T-CDCA	12.1681	14.4937	258.232	39.6349	91.3517	34.4423	78.1511	782.358	124.1	127.884	7.68084	41.5609	81.2318	46.9003	124.662	188.903	98.0072	134.307	258.204	236.078
T-DCA	3.34128	32.3404	514.363	95.6951	288.397	100.33	305.009	1226.39	3.00598	7.12	18.9882	6.22167	14.6815	130.129	180.222	467.038	688.433	252.04	304.728	458.318
T-CA	85.9389	300.359	12461.9	1134.1	730.571	328.525	698.664	5823.3	1240.87	1438.58	147.231	534.449	764.021	1245.56	5799.11	17144.3	4654.23	2150.11	3257.48	2792.36
T-LCA	0	0	4.87319	0.575113	3.45268	1.17428	1.23004	21.3964	0	0.449489	0.196704	0	0	0.225457	0.268358	0.275127	0.541495	0.34633	14.0744	6.58595
T-α- + T-ω-MCA	11.5019	33.2315	948.55	167.64	93.8652	24.0078	208.519	755.04	123.154	225.45	103.791	67.9304	121.277	181.593	565.191	351.986	171.709	412.701	1425.41	867.521
T-β-Muri-CA	207.838	536.8	5558.71	2070.79	906.781	361.835	545.841	4181.68	1359.56	2068.53	377.854	674.611	1309.35	1597.2	10290.5	11156.9	3782.37	5896.7	7698.39	7425.15
SUM	12958.8	11208.8	50502.4	13059.9	14646.4	8069.76	9729.49	29249	9616.55	10733	11842.7	8033.72	9030.69	13247.7	25898.4	59602	18395.8	18786.7	30273.1	23897.9
sum (μmol)	12.9588	11.2088	50.5024	13.0599	14.6464	8.06976	9.72949	29.249	9.61655	10.733	11.8427	8.03372	9.03069	13.2477	25.8984	59.602	18.3958	18.7867	30.2731	23.8979
